# Network-driven cancer cell avatars for combination discovery and biomarker identification for DNA Damage Response inhibitors

**DOI:** 10.1101/2023.11.20.567526

**Authors:** Orsolya Papp, Viktória Jordán, Szabolcs Hetey, Róbert Balázs, Árpád Bartha, Nóra N. Ordasi, Sebestyén Kamp, Bálint Farkas, Jay Mettetal, Jonathan R. Dry, Duncan Young, Ben Sidders, Krishna C. Bulusu, Daniel V. Veres

**Affiliations:** Turbine Simulated Cell Technologies, Budapest, Hungary; Oncology Bioscience, Research and Early Development, Oncology R&D, AstraZeneca, Waltham, US; Early Data Science, Oncology Data Science, Oncology R&D, AstraZeneca, Waltham, US; Search and Evaluation, Oncology R&D, AstraZeneca, Cambridge, UK; Early Data Science, Oncology Data Science, Oncology R&D, AstraZeneca, Cambridge, UK

**Author notes:** Corresponding author: D.V.V. These authors contributed equally: Orsolya Papp, Viktoria Jordan. These authors jointly supervised this work: Daniel V. Veres, Krishna C. Bulusu.

## Abstract

Combination therapy is well established as a key intervention strategy for cancer treatment, with the potential to overcome monotherapy resistance and deliver a more durable efficacy. However, given the scale of unexplored potential target space and the resulting combinatorial explosion, identifying efficacious drug combinations is a critical unmet need that is still evolving. In this paper, we demonstrate a network biology-driven, simulation-based solution, the Simulated Cell. Integration of omics data with a curated signaling network enables the accurate and interpretable prediction of 66,348 combination-cell line pairs obtained from a large-scale combinatorial drug sensitivity screen of 684 combinations across 97 cancer cell lines (BAC= 0.62, AUC=0.7). We highlight drug combination pairs that interact with DNA Damage Response pathways and are predicted to be synergistic, and deep network insight to identify biomarkers driving combination synergy. We demonstrate that the cancer cell ‘avatars’ capture the biological complexity of their *in vitro* counterparts, enabling the identification of pathway-level mechanisms of combination benefit to guide clinical translatability.
