## Supplementary Data S5 for "Network-driven cancer cell avatars for combination discovery and biomarker identification for DNA Damage Response inhibitors"

### Sheet: Suppplementary data S5A
TCGA_project	Gene_symbol	N_of_damaging_mut	N_of_patients	Frequency	SEER_population_size-(cancer prevalence)	Estimated_mutant_population_size
COADREAD	(BRCA1 / BRCA2) & ATM	25	594	4.20875	1365135	57455.2
SKCM	(BRCA1 / BRCA2) & ATM	21	442	4.75113	525956	24988.9
BLCA	(BRCA1 / BRCA2) & ATM	17	411	4.13625	161766	6691.05
STAD*	(BRCA1 / BRCA2) & ATM	15	440	3.40909	48576	1656
CESC**	(BRCA1 / BRCA2) & ATM	5	297	1.6835	192459	3240.05
LUSC	(BRCA1 / BRCA2) & ATM	5	487	1.02669	105985	1088.14
BRCA	(BRCA1 / BRCA2) & ATM	4	1084	0.369004	3361799	12405.2
LUAD	(BRCA1 / BRCA2) & ATM	4	566	0.706714	183078	1293.84
GBM	(BRCA1 / BRCA2) & ATM	2	585	0.34188	7943	27.1556
SARC***	(BRCA1 / BRCA2) & ATM	2	255	0.784314	57406	450.243
ESCA	(BRCA1 / BRCA2) & ATM	1	182	0.549451	5491	30.1703
HNSC	(BRCA1 / BRCA2) & ATM	1	523	0.191205	111808	213.782
KIRC****	(BRCA1 / BRCA2) & ATM	1	512	0.195312	196809	384.393
LGG	(BRCA1 / BRCA2) & ATM	1	514	0.194553	NA*********	NA
LIHC*****	(BRCA1 / BRCA2) & ATM	1	372	0.268817	27614	74.2312
OV	(BRCA1 / BRCA2) & ATM	1	585	0.17094	190297	325.294
PAAD******	(BRCA1 / BRCA2) & ATM	1	184	0.543478	81172	441.152
PRAD*******	(BRCA1 / BRCA2) & ATM	1	494	0.202429	3216087	6510.3
UCS	(BRCA1 / BRCA2) & ATM	1	57	1.75439	699551	12272.8
ACC	(BRCA1 / BRCA2) & ATM	0	92	0	NA	NA
CHOL*****	(BRCA1 / BRCA2) & ATM	0	36	0	27614	0
DLBC*******	(BRCA1 / BRCA2) & ATM	0	48	0	699378	0
KICH****	(BRCA1 / BRCA2) & ATM	0	65	0	196809	0
LAML	(BRCA1 / BRCA2) & ATM	0	200	0	58257	0
MESO	(BRCA1 / BRCA2) & ATM	0	87	0	6044	0
PCPG	(BRCA1 / BRCA2) & ATM	0	178	0	NA	NA
TGCT	(BRCA1 / BRCA2) & ATM	0	149	0	NA	NA
THCA	(BRCA1 / BRCA2) & ATM	0	499	0	724365	0
THYM	(BRCA1 / BRCA2) & ATM	0	123	0	NA	NA
UVM	(BRCA1 / BRCA2) & ATM	0	80	0	NA	NA
	SUM	109	10141	-	-	129548
	Overall frequency	-	-	1.07484	-
* SEER explorer: Stomach cancer, no othwise specified
**SEER explorer: Cancer of cervix uteri
***SEER explorer: Cancer of soft tissue, including heart
****SEER explorer: Kidney cancer, no otherwise specified
*****SEER explorer: Cancer of liver and intrahepatic bile duct
******SEER explorer: Pancreatic cancer, no otherwise specified
*******SEER explorer: Prostate cancer, no otherwise specified
********SEER explorer: Non-Hodgkin lymphoma, no otherwise specified
*********No data

### Sheet: Supplementary data S5B1
TCGA_project	Gene_symbol	N_of_damaging_mutation	N_of_patients	Frequency
SKCM	TP53BP1	28	442	6.33484
COADREAD	TP53BP1	22	594	3.7037
STAD	TP53BP1	13	440	2.95455
SKCM	DDB1	10	442	2.26244
BLCA	TP53BP1	9	411	2.18978
STAD	DDB1	8	440	1.81818
LUSC	TP53BP1	8	487	1.64271
SKCM	CUL4A	6	442	1.35747
COADREAD	DDB1	6	594	1.0101
BRCA	TP53BP1	10	1084	0.922509
LUAD	TP53BP1	5	566	0.883392
BLCA	DDB1	3	411	0.729927
BLCA	ERCC5	3	411	0.729927
LUAD	DDB1	4	566	0.706714
SKCM	ERCC5	3	442	0.678733
LUSC	RHNO1	3	487	0.616016
LUSC	HDAC1	3	487	0.616016
PRAD	TP53BP1	3	494	0.607287
LUAD	RHNO1	3	566	0.530035
COADREAD	HDAC1	3	594	0.505051
COADREAD	CUL4A	3	594	0.505051
BRCA	DDB1	5	1084	0.461255
SKCM	RHNO1	2	442	0.452489
SKCM	CETN2	2	442	0.452489
LUSC	DDB1	2	487	0.410678
BRCA	CUL4A	4	1084	0.369004
LUAD	HDAC1	2	566	0.353357
LUAD	CUL4A	2	566	0.353357
OV	HDAC1	2	585	0.34188
OV	ERCC5	2	585	0.34188
COADREAD	RHNO1	2	594	0.3367
BLCA	HDAC1	1	411	0.243309
BLCA	RBX1	1	411	0.243309
BLCA	CETN2	1	411	0.243309
BLCA	CUL4A	1	411	0.243309
STAD	HDAC1	1	440	0.227273
STAD	CUL4A	1	440	0.227273
SKCM	HDAC1	1	442	0.226244
SKCM	RBX1	1	442	0.226244
LUSC	CUL4A	1	487	0.205339
LUSC	ERCC5	1	487	0.205339
PRAD	HDAC1	1	494	0.202429
BRCA	RHNO1	2	1084	0.184502
LUAD	CETN2	1	566	0.176678
COADREAD	RBX1	1	594	0.16835
COADREAD	ERCC5	1	594	0.16835
BRCA	HDAC1	1	1084	0.0922509
BLCA	RHNO1	0	411	0
BLCA	CSB	0	411	0
BRCA	CSB	0	1084	0
BRCA	RBX1	0	1084	0
BRCA	CETN2	0	1084	0
BRCA	ERCC5	0	1084	0
COADREAD	CSB	0	594	0
COADREAD	CETN2	0	594	0
KIRC	RHNO1	0	512	0
KIRC	HDAC1	0	512	0
KIRC	CSB	0	512	0
KIRC	RBX1	0	512	0
KIRC	CETN2	0	512	0
KIRC	CUL4A	0	512	0
KIRC	DDB1	0	512	0
KIRC	ERCC5	0	512	0
KIRC	TP53BP1	0	512	0
LAML	RHNO1	0	200	0
LAML	HDAC1	0	200	0
LAML	CSB	0	200	0
LAML	RBX1	0	200	0
LAML	CETN2	0	200	0
LAML	CUL4A	0	200	0
LAML	DDB1	0	200	0
LAML	ERCC5	0	200	0
LAML	TP53BP1	0	200	0
LUAD	CSB	0	566	0
LUAD	RBX1	0	566	0
LUAD	ERCC5	0	566	0
LUSC	CSB	0	487	0
LUSC	RBX1	0	487	0
LUSC	CETN2	0	487	0
OV	RHNO1	0	585	0
OV	CSB	0	585	0
OV	RBX1	0	585	0
OV	CETN2	0	585	0
OV	CUL4A	0	585	0
OV	DDB1	0	585	0
OV	TP53BP1	0	585	0
PRAD	RHNO1	0	494	0
PRAD	CSB	0	494	0
PRAD	RBX1	0	494	0
PRAD	CETN2	0	494	0
PRAD	CUL4A	0	494	0
PRAD	DDB1	0	494	0
PRAD	ERCC5	0	494	0
SKCM	CSB	0	442	0
STAD	RHNO1	0	440	0
STAD	CSB	0	440	0
STAD	RBX1	0	440	0
STAD	CETN2	0	440	0
STAD	ERCC5	0	440	0

### Sheet: Supplementary data S5B2
TCGA_project	Gene_symbol	N_of_diff_exp	N_of_overexp	N_of_underexp	N_of_patients	Frequency_of_diff_exp	Frequency_of_overexp	Frequency_of_underexp
PRAD	RAD54L	289	19	270	494	58.502	3.84615	54.6559
KIRC	ATRIP	294	14	280	512	57.4219	2.73438	54.6875
PRAD	RAD54B	281	19	262	494	56.8826	3.84615	53.0364
KIRC	RAD54B	283	15	268	512	55.2734	2.92969	52.3438
KIRC	RAD54L	280	17	263	512	54.6875	3.32031	51.3672
SKCM	KAT5	241	9	232	442	54.5249	2.0362	52.4887
BLCA	KAT5	222	16	206	411	54.0146	3.89294	50.1217
LUSC	ATRIP	263	15	248	487	54.0041	3.08008	50.924
BLCA	RAD54B	221	8	213	411	53.7713	1.94647	51.8248
PRAD	ATRIP	265	14	251	494	53.6437	2.83401	50.8097
LUSC	PIAS1	260	10	250	487	53.3881	2.05339	51.3347
BLCA	PIAS1	219	11	208	411	53.2847	2.6764	50.6083
LUSC	KAT5	257	14	243	487	52.7721	2.87474	49.8973
BLCA	ATRIP	215	11	204	411	52.3114	2.6764	49.635
SKCM	ATRIP	230	10	219	442	52.0362	2.26244	49.5475
SKCM	PIAS4	230	9	221	442	52.0362	2.0362	50
BRCA	RAD54B	560	19	541	1084	51.6605	1.75277	49.9077
STAD	ATRIP	226	9	217	440	51.3636	2.04545	49.3182
BRCA	KAT5	555	26	529	1084	51.1993	2.39852	48.8007
PRAD	PIAS1	252	7	244	494	51.0121	1.417	49.3927
LAML	KAT5	102	8	94	200	51	4	47
BRCA	PIAS4	548	25	523	1084	50.5535	2.30627	48.2472
BLCA	ATM	207	7	200	411	50.365	1.70316	48.6618
BLCA	PIAS4	205	10	195	411	49.8783	2.43309	47.4453
COADREAD	ATRIP	296	7	289	594	49.8316	1.17845	48.6532
PRAD	KAT5	246	14	232	494	49.7976	2.83401	46.9636
BRCA	ATM	539	16	523	1084	49.7232	1.47601	48.2472
KIRC	KAT5	254	7	247	512	49.6094	1.36719	48.2422
PRAD	ATM	245	8	237	494	49.5951	1.61943	47.9757
BRCA	RAD54L	535	17	518	1084	49.3542	1.56827	47.786
STAD	ATM	217	10	207	440	49.3182	2.27273	47.0455
LUSC	ATM	240	12	228	487	49.2813	2.46407	46.8172
BRCA	ATRIP	533	21	512	1084	49.1697	1.93727	47.2325
LUSC	PIAS4	238	8	230	487	48.8706	1.64271	47.2279
COADREAD	KAT5	289	10	279	594	48.6532	1.6835	46.9697
STAD	PIAS1	214	9	205	440	48.6364	2.04545	46.5909
STAD	PIAS4	214	7	207	440	48.6364	1.59091	47.0455
BLCA	RNF111	198	4	194	411	48.1752	0.973236	47.2019
COADREAD	PIAS1	286	9	277	594	48.1481	1.51515	46.633
COADREAD	RAD54L	285	6	279	594	47.9798	1.0101	46.9697
LUSC	RAD54B	233	6	227	487	47.8439	1.23203	46.6119
LUAD	PIAS1	270	12	258	566	47.7032	2.12014	45.583
COADREAD	PIAS4	282	8	274	594	47.4747	1.3468	46.1279
STAD	KAT5	208	9	199	440	47.2727	2.04545	45.2273
LUSC	RNF111	229	5	224	487	47.0226	1.02669	45.9959
SKCM	PIAS1	206	5	201	442	46.6063	1.13122	45.4751
SKCM	RAD54L	206	4	202	442	46.6063	0.904977	45.7014
BRCA	PIAS1	505	9	495	1084	46.5867	0.830258	45.6642
PRAD	RNF111	229	4	225	494	46.3563	0.809717	45.5466
SKCM	RAD54B	204	2	202	442	46.1538	0.452489	45.7014
KIRC	PIAS1	236	3	233	512	46.0938	0.585938	45.5078
LAML	PIAS1	92	3	89	200	46	1.5	44.5
LUSC	RAD54L	224	1	223	487	45.9959	0.205339	45.7906
COADREAD	RAD54B	273	5	268	594	45.9596	0.841751	45.1178
KIRC	ATM	235	3	232	512	45.8984	0.585938	45.3125
LUAD	RAD54B	259	11	248	566	45.7597	1.94346	43.8163
SKCM	RNF111	201	4	197	442	45.4751	0.904977	44.5701
STAD	RNF111	199	4	194	440	45.2273	0.909091	44.0909
LUAD	ATRIP	255	5	250	566	45.053	0.883392	44.1696
LUAD	KAT5	255	9	246	566	45.053	1.59011	43.4629
BRCA	RNF111	485	7	478	1084	44.7417	0.645756	44.0959
PRAD	PIAS4	221	3	218	494	44.7368	0.607287	44.1296
LUAD	PIAS4	252	5	247	566	44.523	0.883392	43.6396
COADREAD	ATM	263	5	258	594	44.2761	0.841751	43.4343
STAD	RAD54B	194	2	192	440	44.0909	0.454545	43.6364
LAML	ATM	88	2	86	200	44	1	43
BLCA	RAD54L	180	1	179	411	43.7956	0.243309	43.5523
COADREAD	RNF111	258	4	254	594	43.4343	0.673401	42.7609
KIRC	PIAS4	221	1	220	512	43.1641	0.195312	42.9688
KIRC	RNF111	219	4	215	512	42.7734	0.78125	41.9922
SKCM	ATM	189	0	188	442	42.7602	0	42.5339
LAML	PIAS4	85	5	80	200	42.5	2.5	40
LUAD	RNF111	240	7	233	566	42.4028	1.23675	41.1661
LUAD	ATM	234	5	229	566	41.3428	0.883392	40.4594
LUAD	RAD54L	231	3	228	566	40.8127	0.530035	40.2827
STAD	RAD54L	177	0	177	440	40.2273	0	40.2273
OV	PIAS4	170	9	161	585	29.0598	1.53846	27.5214
OV	PIAS1	164	5	159	585	28.0342	0.854701	27.1795
OV	ATRIP	160	10	150	585	27.3504	1.7094	25.641
OV	ATM	159	6	153	585	27.1795	1.02564	26.1538
OV	KAT5	159	7	152	585	27.1795	1.19658	25.9829
OV	RAD54B	156	7	149	585	26.6667	1.19658	25.4701
OV	RNF111	149	4	145	585	25.4701	0.683761	24.7863
OV	RAD54L	147	3	144	585	25.1282	0.512821	24.6154
LAML	RNF111	85	4	81	200	42.5	2	40.5
LAML	RAD54B	81	2	79	200	40.5	1	39.5
LAML	ATRIP	80	2	78	200	40	1	39
LAML	RAD54L	76	0	76	200	38	0	38
BLCA	RHNO1	0	0	0	411	0	0	0
BLCA	CTIP	0	0	0	411	0	0	0
BLCA	ABRAXAS1	0	0	0	411	0	0	0
BLCA	CSB	0	0	0	411	0	0	0
BRCA	RHNO1	0	0	0	1084	0	0	0
BRCA	CTIP	0	0	0	1084	0	0	0
BRCA	ABRAXAS1	0	0	0	1084	0	0	0
BRCA	CSB	0	0	0	1084	0	0	0
COADREAD	RHNO1	0	0	0	594	0	0	0
COADREAD	CTIP	0	0	0	594	0	0	0
COADREAD	ABRAXAS1	0	0	0	594	0	0	0
COADREAD	CSB	0	0	0	594	0	0	0
KIRC	RHNO1	0	0	0	512	0	0	0
KIRC	CTIP	0	0	0	512	0	0	0
KIRC	ABRAXAS1	0	0	0	512	0	0	0
KIRC	CSB	0	0	0	512	0	0	0
LAML	RHNO1	0	0	0	200	0	0	0
LAML	CTIP	0	0	0	200	0	0	0
LAML	ABRAXAS1	0	0	0	200	0	0	0
LAML	CSB	0	0	0	200	0	0	0
LUAD	RHNO1	0	0	0	566	0	0	0
LUAD	CTIP	0	0	0	566	0	0	0
LUAD	ABRAXAS1	0	0	0	566	0	0	0
LUAD	CSB	0	0	0	566	0	0	0
LUSC	RHNO1	0	0	0	487	0	0	0
LUSC	CTIP	0	0	0	487	0	0	0
LUSC	ABRAXAS1	0	0	0	487	0	0	0
LUSC	CSB	0	0	0	487	0	0	0
OV	RHNO1	0	0	0	585	0	0	0
OV	CTIP	0	0	0	585	0	0	0
OV	ABRAXAS1	0	0	0	585	0	0	0
OV	CSB	0	0	0	585	0	0	0
PRAD	RHNO1	0	0	0	494	0	0	0
PRAD	CTIP	0	0	0	494	0	0	0
PRAD	ABRAXAS1	0	0	0	494	0	0	0
PRAD	CSB	0	0	0	494	0	0	0
SKCM	RHNO1	0	0	0	442	0	0	0
SKCM	CTIP	0	0	0	442	0	0	0
SKCM	ABRAXAS1	0	0	0	442	0	0	0
SKCM	CSB	0	0	0	442	0	0	0
STAD	RHNO1	0	0	0	440	0	0	0
STAD	CTIP	0	0	0	440	0	0	0
STAD	ABRAXAS1	0	0	0	440	0	0	0
STAD	CSB	0	0	0	440	0	0	0

### Sheet: readme
Legends
TCGA_project	Abbreviation of PanCancer TCGA projects
Gene_symbol	HGNC (HUGO Gene Nomenclature Committee) name of the given gene
N_of_damaging_mut	Number of patients, who carry damaging mutation from all the patient involved in the given project
N_of_patients	Total number of patients involved in the given project
Frequency	Frequency of mutant patients in the given TCGA project
SEER_population_size-(cancer prevalence)	The number of people alive on a certain date who have been diagnosed with cancer. (U.S. Prevalence on January 1, 2018Í)
Estimated_mutant_population_size	The number of patients BRCA1 or BRCA2 and ATM damaging mutations diagnosed with the given tumor type. Derived from "SEER_population_size" and "Frequency" columns.
N_of_diff_exp	Number of patients, who express the given gene differently compared to the mean expression of total patients involved in the project
N_of_overexp	Number of patients, who overexpress the given gene compared to the mean expression of total patients involved in the project
N_of_underexp	Number of patients, who underexpress the given gene compared to the mean expression of total patients involved in the project
N_of_patients	Total number of patients involved in the given project
Frequency_of_diff_exp	Frequency of patients, who express the given gene differently compared to the mean expression of total patients involved in the project
Frequency_of_overexp	Frequency of patients, who overexpress the given gene compared to the mean expression of total patients involved in the project
Frequency_of_underexp	Frequency of patients, who underexpress the given gene compared to the mean expression of total patients involved in the project
